# Discovery of tomato UDP-glucosyltransferases involved in bioactive jasmonate homeostasis using limited proteolysis-coupled mass spectrometry

**DOI:** 10.1101/2025.10.15.682356

**Authors:** Jhon Venegas-Molina, Lennart Mohnike, Sara Selma García, Hilde Janssens, Robin Colembie, Issl Kimpe, Ana Cristina Jaramillo-Madrid, Elia Lacchini, Johan M. Winne, Petra Van Damme, Ivo Feussner, Alain Goossens, Krešimir Šola

**Author notes:** These authors contributed equally (Alain Goossens, Krešimir Šola).

## Abstract

Jasmonic acid (JA) is the precursor of the bioactive molecule jasmonoyl-isoleucine (JA-Ile), a plant hormone that regulates fitness and development. Although JA biosynthesis, signaling, and responses have been intensively studied, the catabolism of JA remains incompletely understood. Here, we used the recently developed technique of limited proteolysis-coupled mass spectrometry (LiP-MS) to investigate metabolite–protein interactions in plants, aiming to discover enzymes involved in JA metabolism. We identified several previously reported JA-binding proteins, thus validating the robustness of the method, along with recognized enzymes of the JA pathway and a series of novel potential JA-binding proteins. We performed functional characterization of a set of identified JA-interacting UDP-glucuronosyltransferase (UGT) enzymes through omics, biochemical, enzymatic, and structural analyses. Our results demonstrate that two tomato UGTs effectively glucosylate JA to form JA-glucosyl esters, potentially playing a role in the regulation of bioactive JA homeostasis. With this, our findings uncovered a missing step in the metabolism of JA.
