## Supplemental Dataset 4 for "Discovery of tomato UDP-glucosyltransferases involved in bioactive jasmonate homeostasis using limited proteolysis-coupled mass spectrometry"

### Sheet: Sheet1
Primer name	Sequence (5' - 3')	Use
combi8605	GGGGACAAGTTTGTACAAAAAAGCAGGCTTAATGACAAGTGGCAAGAAAATAGAGTTGC	Cloning Solyc12g014010 for heterologous expression
combi8606	GGGGACCACTTTGTACAAGAAAGCTGGGTTTGGAGTATTCTCCATGATACTCTGGATGAAACT	Cloning Solyc12g014010 for heterologous expression
combi8607	GGGGACAAGTTTGTACAAAAAAGCAGGCTTAATGAAAAGAGGAAAGGTAGTGTTCATTTCAAC	Cloning Solyc02g081690 for heterologous expression
combi8608	GGGGACCACTTTGTACAAGAAAGCTGGGTTAATCACAGCCATTAATTCATCAATCAAGTGT	Cloning Solyc02g081690 for heterologous expression
combi8609	GGGGACAAGTTTGTACAAAAAAGCAGGCTTAATGGCGCAAATTCCTCATATAGCAA	Cloning Solyc01g095620 for heterologous expression
combi8610	GGGGACCACTTTGTACAAGAAAGCTGGGTTATGGTTAGCTACATCAATCATTTGACACTTT	Cloning Solyc01g095620 for heterologous expression
combi8611	GGGGACAAGTTTGTACAAAAAAGCAGGCTTAATGGAAAACTTGAAGAATGATTGTCATGTTCT	Cloning Solyc09g092480 for heterologous expression
combi8612	GGGGACCACTTTGTACAAGAAAGCTGGGTTTCTTTGGTGACTGAGTAAAATCTCATTAACATAAGCT	Cloning Solyc09g092480 for heterologous expression
combi8613	GGGGACAAGTTTGTACAAAAAAGCAGGCTTAATGGGTTCAATTAGTACTGAAATAAATAAACCACATG	Cloning Solyc12g057060 for heterologous expression
combi8614	GGGGACCACTTTGTACAAGAAAGCTGGGTTATGCTTGGATGAAAGAAGAACATCATTGAT	Cloning Solyc12g057060 for heterologous expression
Solyc10g049850_SlTIP41_Fw	ATGGAGTTTTTGAGTCTTCTGC	qRT-PCR amplification of SlTIP41 (reference gene)
Solyc10g049850_SlTIP41_Rv	GCTGCGTTTCTGGCTTAGG	qRT-PCR amplification of SlTIP41 (reference gene)
qPCR_SlJAZ1_Fw	CGTCCGTTGAAACAAATCCT	qRT-PCR amplification of SlJAZ1
qPCR_SlJAZ1_Rv	GGGGTTCTGTTTGTTGGCTA	qRT-PCR amplification of SlJAZ1
qPCR_SlJAZ6_Fw	ATCTCCCCTGAGAAGGCACA	qRT-PCR amplification of SlJAZ6
qPCR_SlJAZ6_Rv	GGTTTCGATGCAGATGCCTG	qRT-PCR amplification of SlJAZ6
qPCR_SlJAZ7_Fw	TTGCTATGGCTCGTAGAGCAACTC	qRT-PCR amplification of SlJAZ7
qPCR_SlJAZ7_Rv	TTTCCCAATGAACGCTTGACGACG	qRT-PCR amplification of SlJAZ7
combi10238	CCACAAACGTCATCAATCGGTC	PCR amplification/genotyping of SlUGT11 (Solyc09g092480)
combi10239	CCATCGAGAAAAGCCGAAGG	PCR amplification/genotyping of SlUGT11 (Solyc09g092480)
combi10266	TCACCACGACAAAACCACCT	PCR amplification/genotyping of SlUGT8 (Solyc12g014010)
combi10267	TGGGAGGGAAGGAAGTACCA	PCR amplification/genotyping of SlUGT8 (Solyc12g014010)
combi9453	CATTTCAACACCAGCACTTGG	PCR amplification/genotyping of UGT9 (Solyc02g081690)
combi9454	GAGATGCAACATGAAGCTCAAG	PCR amplification/genotyping of UGT9 (Solyc02g081690)
combi9455	CCACGTCATACACTCCGACC	PCR amplification/genotyping of UGT10 (Solyc01g095620)
combi9456	CGAAGAAAACAGTTGCCCTTG	PCR amplification/genotyping of UGT10 (Solyc01g095620)
combi9459	CCAATGGCTTCTCTACATGTCC	PCR amplification/genotyping of UGT12 (Solyc12g057060)
combi9460	CGTCGTTCCGATTCGAGAC	PCR amplification/genotyping of UGT12 (Solyc12g057060)
